# Gene-by-gene screen of the unknown proteins encoded on *P. falciparum* chromosome 3

**DOI:** 10.1101/2022.07.07.499005

**Authors:** Jessica Kimmel, Marius Schmitt, Alexej Sinner, Pascal Jansen, Sheila Mainye, Gala Ramón-Zamorano, Christa Geeke Toenhake, Jan Stephan Wichers, Jakob Cronshagen, Ricarda Sabitzki, Paolo Mesén-Ramírez, Hannah Michaela Behrens, Richárd Bártfai, Tobias Spielmann

## Abstract

Taxa-specific proteins are key determinants defining the biology of all organisms and represent prime drug targets in pathogens. However, lacking comparability with proteins in other lineages makes them particularly difficult to study. In malaria parasites this is exacerbated by technical limitations. Here, we analysed the cellular location, essentiality, function and, in selected cases, interactome of all unknown non-secretory proteins encoded on an entire *P. falciparum* chromosome. The nucleus was the most common localisation, indicating it is a hotspot of parasite-specific biology. More in-depth functional studies with four proteins revealed essential roles in DNA replication and mitosis. The novel mitosis proteins defined a possible orphan complex and a highly diverged complex needed for the spindle-kinetochore connection. Structure-function comparisons indicated that the taxa-specific proteins evolved by different mechanisms. This work demonstrates the feasibility of gene-by-gene screens to elucidate the biology of malaria parasites and reveal critical parasite-specific processes of interest as drug targets.
