## Supplementary material for "Gene-by-gene screen of the unknown proteins encoded on *P. falciparum* chromosome 3": Table S1

### Sheet: Tabelle1
Candidate name	Gene ID	protein size (AA)	annotation PlasmoDB v31	annotation PlasmoDB v57	classification in P. falciparum genome-wide mutagenesis screen (Zhang et al. 2018)?	classification in P. berghei genome-wide mutagenesis screen (Bushell et al. 2017)?	growth defect or refractory for C-terminal tagging (this study)	homologs in other Plasmodium species?	homologs in other Apicomplexa?	localization determined in this study	Found in nuclear proteome (Oehrig et al., 2012)
Chr3C1	PF3D7_0303100	1441	conserved Plasmodium protein, unknown function	CLP1 P-loop domain-containing protein, putative	non-essential	non-essential	non-essential	yes	no	Cytosolic
Chr3C2	PF3D7_0304300	1429	conserved Plasmodium protein, unknown function	conserved Plasmodium protein, unknown function	non-essential	essential	assumed essential	yes	no	nd
Chr3C3	PF3D7_0305200	1139	conserved Plasmodium protein, unknown function	GRIP domain-containing protein, putative	non-essential	essential	essential	yes	no	Golgi/Nucleus proximal
Chr3C4	PF3D7_0305400	145	conserved protein, unknown function	conserved protein, unknown function	essential	essential	assumed essential	yes	yes	nd
Chr3C5	PF3D7_0305500	3933	conserved Plasmodium protein, unknown function	protein dopey homolog, putative	essential	not determined	assumed essential	yes	homology in short region	nd
Chr3C6	PF3D7_0306100	628	conserved Plasmodium protein, unknown function	conserved Plasmodium protein, unknown function	essential	not determined	non-essential	yes	homology in short region	Nuclear	yes
Chr3C7	PF3D7_0307500	389	conserved protein, unknown function	spindle and kinetochore-associated protein 2, putative	essential	not determined	essential	yes	homology in short region	Nuclear	yes
Chr3C8	PF3D7_0307600	746	conserved Plasmodium protein, unknown function	conserved Plasmodium protein, unknown function	non-essential	non-essential	non-essential	yes	no	Unknown
Chr3C9	PF3D7_0307700	1826	conserved Plasmodium protein, unknown function	conserved Plasmodium protein, unknown function	non-essential	essential	essential	yes	homology in short region	Nuclear	yes
Chr3C10	PF3D7_0307900	3724	conserved Plasmodium protein, unknown function	conserved Plasmodium protein, unknown function	non-essential	non-essential	non-essential	yes	homology in short region	Unknown
Chr3C11	PF3D7_0308100	1711	conserved Plasmodium protein, unknown function	zinc finger protein, putative	non-essential	essential	essential	yes	partial (first N-terminal 800 AA)	Golgi/Nucleus proximal
Chr3C12	PF3D7_0308300	337	conserved Plasmodium protein, unknown function	PhIL1-interacting candidate PIC4	essential	not determined	non-essential	yes, absent in rodent infecting Plasmodium clade ´Vinckeia´	no	IMC
Chr3C13	PF3D7_0308700	492	conserved Plasmodium protein, unknown function	conserved protein, unknown function	essential	essential	essential	yes	partial (C-terminal 240AA)	Apical
Chr3C14	PF3D7_0308800	108	conserved protein, unknown function	conserved protein, unknown function	nd	not determined	assumed essential	yes	yes	nd
Chr3C15	PF3D7_0309900	1673	conserved Plasmodium protein, unknown function	conserved Plasmodium protein, unknown function	non-essential	not determined	non-essential	yes	no	Unknown
Chr3C16	PF3D7_0310900	786	conserved Plasmodium protein, unknown function	conserved Plasmodium protein, unknown function	essential	not determined	essential	yes	no	Nuclear	yes
Chr3C17	PF3D7_0312900	273	hypothetical protein	hypothetical protein	non-essential	not determined	non-essential	yes, Laverania specific	no	Unknown
Chr3C18	PF3D7_0313000	346	conserved Plasmodium protein, unknown function	conserved Plasmodium protein, unknown function	non-essential	not determined	non-essential	yes	no	Golgi/Nucleus proximal
Chr3C19	PF3D7_0313200	233	conserved Plasmodium protein, unknown function	conserved protein, unknown function	essential	not determined	non-essential	yes	yes	Mitochondrion
Chr3C20	PF3D7_0313400	784	conserved Plasmodium protein, unknown function	conserved Plasmodium protein, unknown function	essential	not determined	non-essential	yes	no	Cytosolic
Chr3C21	PF3D7_0313600	594	conserved Plasmodium protein, unknown function	conserved Plasmodium protein, unknown function	non-essential	not determined	non-essential	yes	no	Cytosolic
Chr3C22	PF3D7_0314500	249	conserved Plasmodium protein, unknown function	conserved Plasmodium protein, unknown function	non-essential	not determined	non-essential	yes	homology in short region	Nuclear	no
Chr3C23	PF3D7_0314600	258	conserved protein, unknown function	conserved protein, unknown function	non-essential	not determined	non-essential	yes	partial (first N-terminal 150 AA)	Nuclear	no
Chr3C24	PF3D7_0314700	1181	zinc finger protein, putative	RING finger protein RNF1	non-essential	non-essential	non-essential	yes	homology in short region	Cytosolic
Chr3C25	PF3D7_0314800	1040	conserved Plasmodium protein, unknown function	conserved Plasmodium protein, unknown function	essential	non-essential	essential	yes	no	Golgi/Nucleus proximal
Chr3C26	PF3D7_0315000	189	zinc finger protein, putative	zinc finger protein, putative	non-essential	not determined	non-essential	yes	1 hit of homology in short region	Nuclear	no
Chr3C27	PF3D7_0315600	485	conserved Plasmodium protein, unknown function	zinc finger protein, putative	non-essential	non-essential	non-essential	yes	homology in short region	Unknown
Chr3C28	PF3D7_0315800	365	zinc finger protein, putative	zinc finger protein, putative	non-essential	essential	non-essential	yes	homology in short region	Nuclear	yes
Chr3C29	PF3D7_0317300	3394	conserved Plasmodium protein, unknown function	conserved Plasmodium protein, unknown function	essential	not determined	essential	yes	no	Nuclear	yes
Chr3C30	PF3D7_0317400	518	conserved Plasmodium protein, unknown function	DNA replication complex GINS protein, putative	essential	not determined	essential	yes	yes	Nuclear	no
Chr3C31	PF3D7_0319900	314	conserved Plasmodium protein, unknown function	conserved protein, unknown function	essential	not determined	non-essential	yes	yes	Unknown
Chr3C32	PF3D7_0320600	132	conserved Plasmodium protein, unknown function	conserved protein, unknown function	non-essential	essential	essential	yes	yes	Nuclear	no
Chr3C33	PF3D7_0323800	977	conserved Plasmodium protein, unknown function	conserved Plasmodium protein, unknown function	non-essential	non-essential	non-essential	yes	no	Unknown
SIC1	PF3D7_0911200	197	conserved Plasmodium protein, unknown function (PlasmoDB v46)	conserved Plasmodium protein, unknown function	essential	essential	essential	yes	no	Nuclear	no
SIC2	PF3D7_1349600	307	conserved Plasmodium protein, unknown function (PlasmoDB v46)	conserved Plasmodium protein, unknown function	essential	not determined	essential	yes	no	Nuclear	yes
SIC3	PF3D7_1331200	407	conserved Plasmodium protein, unknown function (PlasmoDB v46)	conserved Plasmodium protein, unknown function	essential	non-essential	non-essential	yes	low homology in short region	Nuclear	no
SIC4	PF3D7_1446700	357	conserved Plasmodium protein, unknown function (PlasmoDB v46)	conserved Plasmodium protein, unknown function	essential	not determined	essential	yes	low homology in short region	Nuclear	yes
SIC5	PF3D7_1227600	1115	conserved Plasmodium protein, unknown function (PlasmoDB v46)	kinetochore protein SPC24, putative	essential	not determined	essential	yes	no	Nuclear	yes
