## Supplementary material for "Gene-by-gene screen of the unknown proteins encoded on *P. falciparum* chromosome 3": Table S2

### Sheet: Tabelle1
Experimental models: Cell lines				Recombinant DNA								Oligonucleotides
Plasmodium falciparum 3D7 knock-in cell lines					source	backbone	insert	Gene ID	TR (bp)	Synthesis		M2-loc fw	gctatttaggtgacactatagaatactcgcggccgctaaataaatcataatccaattcatataaac
C-terminal integration cell line	source			pSLI-Chr3C1-sandwich	this study	pSLI-sandwich (Birnbaum et al., 2017)	Chr3C1	PF3D7_ 0303100	723	X		M2-loc rv AvRII rv	cagcagatcttgatctcaatcctgacctaggatttattttttcaaataatgctttaaatc
Chr3C1-2xFKBP-GFP-2xFKBP	this study			pSLI-Chr3C2-sandwich	this study	pSLI-sandwich (Birnbaum et al., 2017)	Chr3C2	PF3D7_0304300	747			M4-loc fw	gctatttaggtgacactatagaatactcgcggccgctaacataaaaatattatgaataattataata
Chr3C3-2xFKBP-GFP-2xFKBP	this study			pSLI-Chr3C3-sandwich	this study	pSLI-sandwich (Birnbaum et al., 2017)	Chr3C3	PF3D7_0305200	957	X		M4-loc rv	gcagcagatcttgatctcaatcctgacctaggcttgtgcttatagaaatgaggtacg
Chr3C6-2xFKBP-GFP-2xFKBP	this study			pSLI-Chr3C4-sandwich	this study	pSLI-sandwich (Birnbaum et al., 2017)	Chr3C4	PF3D7_0305400	573			M7-loc fw NotI	cactgcggccgctaagaacatgatgatctaagaaatatgaatgag
Chr3C7-2xFKBP-GFP-2xFKBP	this study			pSLI-Chr3C5-sandwich	this study	pSLI-sandwich (Birnbaum et al., 2017)	Chr3C5	PF3D7_0305500	939	X		M7-loc rv AvRII	tcctcctaggttttcctatgcatgttttttttttcttttttttcttttttaagc
Chr3C8-2xFKBP-GFP-2xFKBP	this study			pSLI-Chr3C6-sandwich	this study	pSLI-sandwich (Birnbaum et al., 2017)	Chr3C6	PF3D7_0306100	908			M9-loc fw NotI	cactgcggccgctaaggatattcaacttttattgatgaaaataataagac
Chr3C9-2xFKBP-GFP-2xFKBP	this study			pSLI-Chr3C7-sandwich	this study	pSLI-sandwich (Birnbaum et al., 2017)	Chr3C7	PF3D7_0307500	861			M9-loc rv AvRII	tcctcctaggatttaggtaaacaaaacataaaaatattttagcggaccc
Chr3C10-2xFKBP-GFP-2xFKBP	this study			pSLI-Chr3C8-sandwich	this study	pSLI-sandwich (Birnbaum et al., 2017)	Chr3C8	PF3D7_0307600	930	X		M12-loc fw	gctatttaggtgacactatagaatactcgcggccgctaatccgaaaatataaataatgttattg
Chr3C11-2xFKBP-GFP-2xFKBP	this study			pSLI-Chr3C9-sandwich	this study	pSLI-sandwich (Birnbaum et al., 2017)	Chr3C9	PF3D7_0307700	935			M12-loc rv	cagcagatcttgatctcaatcctgacctaggattatttggcttcatgccactagc
Chr3C13-2xFKBP-GFP-2xFKBP	this study			pSLI-Chr3C10-sandwich	this study	pSLI-sandwich (Birnbaum et al., 2017)	Chr3C10	PF3D7_0307900	927	X		M14-loc fw	gccaagctatttaggtgacactatagaatactcgcggccgctaagcaacaagttgttatggcaatttttttattttg
Chr3C15-2xFKBP-GFP-2xFKBP	this study			pSLI-Chr3C11-sandwich	this study	pSLI-sandwich (Birnbaum et al., 2017)	Chr3C11	PF3D7_0308100	939	X		M14-loc rv	gcagcagatcttgatctcaatcctgacctagggtcctgaaattcaacacggtgag
Chr3C16-2xFKBP-GFP-2xFKBP	this study			pSLI-Chr3C12-sandwich	this study	pSLI-sandwich (Birnbaum et al., 2017)	Chr3C12	PF3D7_0308300	651			M20_TGD fw	ctatttaggtgacactatagaatactcgcggccgctaaaaagaaaacatttctattaataag
Chr3C17-2xFKBP-GFP-2xFKBP	this study			pSLI-Chr3C13-sandwich	this study	pSLI-sandwich (Birnbaum et al., 2017)	Chr3C13	PF3D7_0308700	900	X		M20_TGD rv	ccagcaccagcagcagcacctctagcacgcgtatatttttcattttctacatttttttc
Chr3C18-2xFKBP-GFP-2xFKBP	this study			pSLI-Chr3C14-sandwich	this study	pSLI-sandwich (Birnbaum et al., 2017)	Chr3C14	PF3D7_0308800	437			M21_loc fw	ctatttaggtgacactatagaatactcgcggccgctaaaacctcaacggtaataaaaatgctg
Chr3C19-2xFKBP-GFP-2xFKBP	this study			pSLI-Chr3C15-sandwich	this study	pSLI-sandwich (Birnbaum et al., 2017)	Chr3C15	PF3D7_0309900	909	X		M21_loc rv	cagcagatcttgatctcaatcctgacctagggatattatttaaattattttcttc
Chr3C20-2xFKBP-GFP-2xFKBP	this study			pSLI-Chr3C16-sandwich	this study	pSLI-sandwich (Birnbaum et al., 2017)	Chr3C16	PF3D7_0310900	618	X		M30 targetingRegion fw	GCTATTTAGGTGACACTATAGAATACTCGCGGCCGCTAATCAGATGTGTTTTCTATATTT
Chr3C21-2xFKBP-GFP-2xFKBP	this study			pSLI-Chr3C17-sandwich	this study	pSLI-sandwich (Birnbaum et al., 2017)	Chr3C17	PF3D7_0312900	648	X		M30 targetingRegion rv	CCTCTTCTGATATTAACTTCTGCTCGTTTAAACCTATTGGCAACTTGGGGAAATTCTC
Chr3C22-2xFKBP-GFP-2xFKBP	this study			pSLI-Chr3C18-sandwich	this study	pSLI-sandwich (Birnbaum et al., 2017)	Chr3C18	PF3D7_0313000	632	X		M30 codonAdjust fw	GCTGGTGCTGGAGGTGCAGGTAGACCTAGGATGAGTGACGTTTTCAGCATTTTC
Chr3C23-2xFKBP-GFP-2xFKBP	this study			pSLI-Chr3C19-sandwich	this study	pSLI-sandwich (Birnbaum et al., 2017)	Chr3C19	PF3D7_0313200	684	X		M30 codonAdjust rv	GTATAATGTATGCTATACGAAGTTATAGGCCTCTAAGTGTTATAACTTGAGAATATG
Chr3C24-2xFKBP-GFP-2xFKBP	this study			pSLI-Chr3C20-sandwich	this study	pSLI-sandwich (Birnbaum et al., 2017)	Chr3C20	PF3D7_0313400	741	X		M32 targetingRegion fw	GGTGACACTATAGAATACTCGCGGCCGCTAAAATTTTGATATAGCATCTGATGGG
Chr3C25-2xFKBP-GFP-2xFKBP	this study			pSLI-Chr3C21-sandwich	this study	pSLI-sandwich (Birnbaum et al., 2017)	Chr3C21	PF3D7_0313600	747			M32 targetingRegion rv	CTTCTGATATTAACTTCTGCTCGTTTAAACCCCTACAAAATAAAGAAATAC
Chr3C26-2xFKBP-GFP-2xFKBP	this study			pSLI-Chr3C22-sandwich	this study	pSLI-sandwich (Birnbaum et al., 2017)	Chr3C22	PF3D7_0314500	672	X		M32 codonAdjust fw	GGTGCTGGAGGTGCAGGTAGACCTAGGATGAACTTCGACATTGCTAGCGACGGAAACG
Chr3C27-2xFKBP-GFP-2xFKBP	this study			pSLI-Chr3C23-sandwich	this study	pSLI-sandwich (Birnbaum et al., 2017)	Chr3C23	PF3D7_0314600	591	X		M32 codonAadjust rv	CGTATAATGTATGCTATACGAAGTTATAGGCCTCTAGTACTTGTTGAACTGCTCCTTG
Chr3C28-2xFKBP-GFP-2xFKBP	this study			pSLI-Chr3C24-sandwich	this study	pSLI-sandwich (Birnbaum et al., 2017)	Chr3C24	PF3D7_0314700	894	X		M33_loc fw	ctatttaggtgacactatagaatactcgcggccgctaatcaaatggtttagtgtcccaagaatc
Chr3C29-2xFKBP-GFP-2xFKBP	this study			pSLI-Chr3C25-sandwich	this study	pSLI-sandwich (Birnbaum et al., 2017)	Chr3C25	PF3D7_0314800	897	X		M33_loc rv	gcagcagatcttgatctcaatcctgacctaggaacaagttgtctttctgctttttctc
Chr3C31-2xFKBP-GFP-2xFKBP	this study			pSLI-Chr3C26-sandwich	this study	pSLI-sandwich (Birnbaum et al., 2017)	Chr3C26	PF3D7_0315000	627	X		M1-loc intcheck	5‘ fw: agcattacgaatgataccatggatg
Chr3C33-2xFKBP-GFP-2xFKBP	this study			pSLI-Chr3C27-sandwich	this study	pSLI-sandwich (Birnbaum et al., 2017)	Chr3C27	PF3D7_0315600	789	X			3‘ rev: acatattatttttatccaaacattc
SIC1-2xFKBP-GFP-2xFKBP	this study			pSLI-Chr3C28-sandwich	this study	pSLI-sandwich (Birnbaum et al., 2017)	Chr3C28	PF3D7_0315800	909	X		M3-loc intcheck	5‘ fw: gaggaaatgaataattataaagaag
SIC2-2xFKBP-GFP-2xFKBP	this study			pSLI-Chr3C29-sandwich	this study	pSLI-sandwich (Birnbaum et al., 2017)	Chr3C29	PF3D7_0317300	462	X			3‘ rev: ttttaacatgtcatagctttatttg
SIC3-2xFKBP-GFP-2xFKBP	this study			pSLI-Chr3C31-sandwich	this study	pSLI-sandwich (Birnbaum et al., 2017)	Chr3C31	PF3D7_0319900	882	X		M6-loc intcheck	5‘ fw: aaataaaattaaaaaggaaaatatg
SIC4-2xFKBP-GFP-2xFKBP	this study			pSLI-Chr3C33-sandwich	this study	pSLI-sandwich (Birnbaum et al., 2017)	Chr3C33	PF3D7_0323800	975				3‘ rev: catatttatataatttcataaatcc
SIC5-2xFKBP-GFP-2xFKBP	this study			pSLI-SIC1-sandwich	this study	pSLI-sandwich (Birnbaum et al., 2017)	SIC1	PF3D7_0911200	870			M7-loc intcheck	5‘ fw: gaataatacgaataatatgaataatatg
NDC80-2xFKBP-GFP-2xFKBP	this study			pSLI-SIC2-sandwich	this study	pSLI-sandwich (Birnbaum et al., 2017)	SIC2	PF3D7_1349600	502				3‘ rev: cacataattatattttcctttctctc
				pSLI-SIC3-sandwich	this study	pSLI-sandwich (Birnbaum et al., 2017)	SIC3	PF3D7_1331200	930			M8-loc intcheck	5‘ fw: actcatcaatataataattatatac
KS cell line				pSLI-SIC4-sandwich	this study	pSLI-sandwich (Birnbaum et al., 2017)	SIC4	PF3D7_1446700	994				3‘ rev: atatttatgttatgataatttatgc
Chr3C1-2xFKBP-GFP-2xFKBP	episomally expressing 1xNLS-FRB-mCherry	this study		pSLI-SIC5-sandwich	this study	pSLI-sandwich (Birnbaum et al., 2017)	SIC5	PF3D7_1227600	917			M9-loc intcheck	5‘ fw: ctagagaggagaataaaagtgatcc
Chr3C3-2xFKBP-GFP-2xFKBP	episomally expressing 1xNLS-FRB-mCherry	this study		pSLI-NDC80-sandwich	this study	pSLI-sandwich (Birnbaum et al., 2017)	NDC80	PF3D7_0616200	899				3‘ rev: gtggtacactttataaattggcacg
Chr3C6-2xFKBP-GFP-2xFKBP	episomally expressing lyn-FRB-mCherry	this study										M10-loc intcheck	5‘ fw: ttaaatcatatcaaaaatataatag
Chr3C7-2xFKBP-GFP-2xFKBP	episomally expressing lyn-FRB and mCherry	this study											2. 5’ fw: gaaatgtaaaataactgacgatattg
Chr3C8-2xFKBP-GFP-2xFKBP	episomally expressing lyn-FRB-mCherry	this study											3‘ rev: atatatttacatatttacatatttg
Chr3C8-2xFKBP-GFP-2xFKBP	episomally expressing 1xNLS-FRB-mCherry	this study										M11-loc intcheck	5‘ fw: gaagaaatgtacacataatgatgtc
Chr3C9-2xFKBP-GFP-2xFKBP	episomally expressing lyn-FRB-mCherry	this study											3‘ rev: ctatacacatacatatatattgtac
Chr3C10-2xFKBP-GFP-2xFKBP	episomally expressing 1xNLS-FRB-mCherry	this study										M12-loc intcheck	5‘ fw: gtcaaaatcatatgaataaaaataag
Chr3C11-2xFKBP-GFP-2xFKBP	episomally expressing 1xNLS-FRB-mCherry	this study											3‘ rev: catttatatgtaattcaattaatac
Chr3C13-2xFKBP-GFP-2xFKBP	episomally expressing 1xNLS-FRB-mCherry	this study										M13-loc intcheck	5‘ fw: gaatccattttaaaatctaaattgg
Chr3C15-2xFKBP-GFP-2xFKBP	episomally expressing 1xNLS-FRB-mCherry	this study											2. 5’ fw: gataaatatgaaggtaagataacg
Chr3C16-2xFKBP-GFP-2xFKBP	episomally expressing lyn-FRB-mCherry	this study											3‘ rev: cacatatatgtaccatataaaatag
Chr3C17-2xFKBP-GFP-2xFKBP	episomally expressing 1xNLS-FRB-mCherry	this study										M14-loc intcheck	5‘ fw: gtttaataataagtttatagaaaag
Chr3C18-2xFKBP-GFP-2xFKBP	episomally expressing 1xNLS-FRB-mCherry	this study											3‘ rev: gttttataatttctatgtgttccc
Chr3C19-2xFKBP-GFP-2xFKBP	episomally expressing 1xNLS-FRB-mCherry	this study										M15-loc intcheck	5‘ fw: gatgaaaataattcaattaataatg
Chr3C20-2xFKBP-GFP-2xFKBP	episomally expressing 1xNLS-FRB-mCherry	this study											3‘ rev: cataatataatacatatagatatcc
Chr3C21-2xFKBP-GFP-2xFKBP	episomally expressing 1xNLS-FRB-mCherry	this study										M16-loc intcheck	5‘ fw: cttattattaaatccacaaaacgtg
Chr3C22-2xFKBP-GFP-2xFKBP	episomally expressing lyn-FRB-mCherry	this study											3‘rev: gcaaaaaaattaatgctccacataac
Chr3C23-2xFKBP-GFP-2xFKBP	episomally expressing lyn-FRB-mCherry	this study										M18-loc intcheck	5‘ fw: gaacaaagacataaatgaaacagatg
Chr3C24-2xFKBP-GFP-2xFKBP	episomally expressing 1xNLS-FRB-mCherry	this study											3‘ rev: catatattcgtgtgtatatgttaatatc
Chr3C25-2xFKBP-GFP-2xFKBP	episomally expressing lyn-FRB-mCherry	this study										M19-loc intcheck	5‘ fw:cttttatatatattataatgtttatg
Chr3C26-2xFKBP-GFP-2xFKBP	episomally expressing lyn-FRB-mCherry	this study											2.5’fw: gatagaaaattatttatcaacataacaaag
Chr3C27-2xFKBP-GFP-2xFKBP	episomally expressing 1xNLS-FRB-mCherry	this study											3‘ rev: cgtgttctccgtttttatgttaatc
Chr3C28-2xFKBP-GFP-2xFKBP	episomally expressing lyn-FRB-mCherry	this study										M20-loc intcheck	5‘ fw: ctatatacatatagtaaacttgaatac
Chr3C29-2xFKBP-GFP-2xFKBP	episomally expressing lyn-FRB-mCherry	this study											3‘ rev: gtgtttgtgtttatgtttatgttg
Chr3C31-2xFKBP-GFP-2xFKBP	episomally expressing 1xNLS-FRB-mCherry	this study										M21-loc 5’int fw	CAAAAATCAATGAAGCACAAGCTC
Chr3C33-2xFKBP-GFP-2xFKBP	episomally expressing 1xNLS-FRB-mCherry	this study										M21-loc 3’int rv	GAACCATTTTTATCTATAGAGGG
SIC1-2xFKBP-GFP-2xFKBP	episomally expressing lyn-FRB-mCherry	this study										M22-loc 5’int fw	TAT TAA GAA TAA GTT AGA AG
SIC2-2xFKBP-GFP-2xFKBP	episomally expressing lyn-FRB-mCherry	this study										M22-loc 3’int rv	GCT TTC GTT CTA TAT TAA ATT TTC
SIC3-2xFKBP-GFP-2xFKBP	episomally expressing lyn-FRB-mCherry	this study										M23-loc 5’int fw	GAA AGT ACC ATT TCG ACG TTG
SIC4-2xFKBP-GFP-2xFKBP	episomally expressing lyn-FRB-mCherry	this study										M23-loc 3’int rv	CAT TCA TTC ATC CAT TCA TTC
SIC5-2xFKBP-GFP-2xFKBP	episomally expressing lyn-FRB-mCherry	this study										M24-loc 5’int fw	CAA TAA CAC TAA CGA ATC TTC TG
NDC80-2xFKBP-GFP-2xFKBP	episomally expressing lyn-FRB-mCherry	this study										M24-loc 3’int rv	GAT TAG AAA TTT ATT ATT TAT TTC TG
												M25-loc 5’int fw	CAT TTG TTG AAA CTA ATA TGG
Colocalisation cell line												M25-loc 3’int rv	CAT ATT TCA TAC ATA CAA TTT TCT GT
Chr3C3-2xFKBP-GFP-2xFKBP	episomally expressing GRASP-mCherry	this study										M26-loc 5’int fw	CCA TAA TAT ATT CTT TAA AAA G
Chr3C13-2xFKBP-GFP-2xFKBP	episomally expressing ARO-mCherry	this study										M26-loc 3’int rv	GCA TTT ATT GTA CAA ATT ACT G
Chr3C13-2xFKBP-GFP-2xFKBP	episomally expressing RON12-mCherry	this study										M27-loc 5’int fw	GAA TAA TTT TAC CTC ACC TAT GTC
Chr3C13-2xFKBP-GFP-2xFKBP	episomally expressing AMA1-mCherry	this study										M27-loc 3’int rv	GAA AAA TTA ATT GAA CGA GAA GTC AC
Chr3C18-2xFKBP-GFP-2xFKBP	episomally expressing GRASP-mCherry	this study										M28-loc 5’int fw	CCT GTA TGT AAT ATA CCT TTC ACG
												M28-loc 3’int rv	GAA ACA ATG TGG CTC ACA TTC
Colocalisation and KS cell line												M29-loc 5’int fw	CTT CAG ATG ATG AAG GGG ACA AG
Chr3C7-2xFKBP-GFP-2xFKBP	episomally expressing CEN3-mCherry and lyn-FRB	this study										M29-loc 3’int rv	GAA TTA AAT TTT TTG TTA TAC
Chr3C7-2xFKBP-GFP-2xFKBP	episomally expressing NDC80-mCherry and lyn-FRB	this study										M31-loc 5’int fw	GGA GTT AAT TGA TGC GGG ATG C
Chr3C7-2xFKBP-GFP-2xFKBP	episomally expressing SKA-mCherry and lyn-FRB	this study										M31-loc 3’int rv	GTA GAT ATT ATT ATA TGT TCC TC
Chr3C16-2xFKBP-GFP-2xFKBP	episomally expressing CEN3-mCherry and lyn-FRB	this study										M33-loc 5’int fw	GAA TAA TGG ATA TTT TCA GGA C
Chr3C16-2xFKBP-GFP-2xFKBP	episomally expressing SKA-mCherry and lyn-FRB	this study										M33-loc 3’int rv	GGA TAC GCA AAA ATG TAC AAA ATG C
Chr3C16-2xFKBP-GFP-2xFKBP	episomally expressing Chr3C16-mCherry and lyn-FRB	this study										M30 intCheck N-term	5‘ fw: GTTGTTGTTGTTGTTGTTGTGTGTGC
SIC1-2xFKBP-GFP-2xFKBP	episomally expressing SKA-mCherry and lyn-FRB	this study											3‘ rv: GTATTAAAAATGAAGAATGTGTATG
SIC2-2xFKBP-GFP-2xFKBP	episomally expressing SKA-mCherry and lyn-FRB	this study										M32 intCheck N-term	5‘ fw: GTATTTGATTCGGTAAATACATTGTTATA
SIC3-2xFKBP-GFP-2xFKBP	episomally expressing SKA-mCherry and lyn-FRB	this study											3‘ rv: ATATATATACATATTAATATGTGTACAC
SIC4-2xFKBP-GFP-2xFKBP	episomally expressing SKA-mCherry and lyn-FRB	this study										GFP 85 rv	ACC TTC ACC CTC TCC ACT GAC
SIC5-2xFKBP-GFP-2xFKBP	episomally expressing SKA-mCherry and lyn-FRB	this study										pARL sense 55 fw	GGA ATT GTG AGC GGA TAA CAA TTT CAC ACA GG
NDC80-2xFKBP-GFP-2xFKBP	episomally expressing SKA-mCherry and lyn-FRB	this study										M7In1-loc 5’int fw	GACACTATAGAATACTCGCGGCCGCTAAGTCAAAAAAATACAGGAACATAATATAC
												M7In1-loc 3’int rv	CAGCAGATCTTGATCTCAATCCTGACCTAGGATTTTGATCGTTTTTCCTTTTCTTG
												M7In2-loc 5’int fw	ctatttaggtgacactatagaatactcgcggccgcTAAAAAAAAAGAATATTATAATAATATG
												M7In2-loc 3’int rv	CAGCAGATCTTGATCTCAATCCTGAcctaggATTCAAATAATTTGCTCCTTGATTTTC
												M7In3-loc 5’int fw	ggtgacactatagaatactcgcggccgcTAAGTTATAAATTATCGGAAAAAAAAAAG
												M7In3-loc 3’int rv	CAGCAGATCTTGATCTCAATCCTGAcctaggTATTTTATGATTGTTGAGTGAATAG
												M7In4-loc 5’int fw	ctatttaggtgacactatagaatactcgcggccgcTAACACGAACACTTACACGAACACTTAC
												M7In4-loc 3’int rv	GCAGCAGATCTTGATCTCAATCCTGAcctaggAAAATAATTATTAAATGTATCCTTATC
												M7In5-loc 5’int fw	ctatttaggtgacactatagaatactcgcggccgcTAACGAAATGGATGAAACTATAAACAAAC
												M7In5-loc 3’int rv	GCAGCAGATCTTGATCTCAATCCTGAcctaggAAGATCTAGAAAATTGAGGTATATAG
												M7In6-loc 5’int fw	ctatttaggtgacactatagaatactcgcggccgcTAACAAATTAAAGTCACAGAGAAAGATATC
												M7In6-loc 3’int rv	CAGCAGCAGATCTTGATCTCAATCCTGAcctaggATCAACAACACTTTTTTGAAGGTCTTTG
												M7In1-loc 5’int fw	GTACCTTTATTATCAATAATGG
												M7In1-loc 3’int rv	GCA TTA ATT TAT TCA TCA ATT TTG
												M7In2_5int_fw	G ATA TTG ATC TCC CAA ATG
												M7In2_3int_rv	GAT TTT CAT ATG TTT GTT CTG ATC ATG
												M7In3_5int_fw	CGACGGGAAAAGATCATGAAGAGG
												M7In3_3int_rv	CTG ACA TAT GTG TAC CAA TTT AC
												M7In4_5int_fw	GGCAAATGATGGAAAAGGGTGG
												M7In4_3int_rv	GAT AAT ATC CAA GGA ACA ATA TTC C
												M7In5_5int_fw	GGAACTTGAAAAACAGGTTGAAC
												M7In5_3int_rv	CGC ACT TGA ATG CAT TCA CC
												M7In6_5int_fw	CGATAATATGTTAAATGTAAACTGG
												M7In6_3int_rv	CTT TAT TTG TTT ATC TAC TTG CTC TC
												Ska2_sf3a2_gib_fw	CGTATATCATTTTAAAGATAACTCGAGATGGAGTTATCAATAGAAACATTAAAGG
												Ska2_AvrII_gib_rv	GATTATCATATGGATAACTTGTCCTAGGTTTTCCTATGCATGTTTTTTTTTTC
												Ndc80_sf3a2_gib_fw	CATAATATATAAAATATAATTTTAAAAGTAACTCGAGATGAATAATCATTCAGTGTATAATAAATTC
												Ndc80_AvrII_gib_rv	GATTATCATATGGATAACTTGTCCTAGGATCAACAACACTTTTTTGAAGGTCTTTG
												Cen3_AvrII_Gib rv	GGATTATCATATGGATAACTTGTCCTAGGATATAAACTTGTTTGTTTCATAATAC
												lyn_Gibson	CGTATATCATTTTAAAGATAAACTAGTATGGGATGTATAAAATCAAAAGGGAAAGACAGCGCGGGAGCAGATCCCACCAGAacgcgtgatccaacaagaagtgcaaatag
												CEN3mCh_sf3a2_gib_rv	CGAACATTAAGCTGCCATATCCCTCGACCCGGGCTTGTACAGCTCGTCCATGCCGCC
												M16_comp_fw	TAATATATAAAATATAATTTTAAAAGTAACTCGAGATGAAACTATTGAAACTAG
												M16_comp_rv	TAATCTGGATTATCATATGGATAACTTGTCCTAGGCATATTTGCTTTCAAATATTTATTATGC
